# Drug Repurposing Through a Bioinformatics Pipeline Applied on Fibrotic Diseases

**DOI:** 10.1101/2020.05.19.103945

**Authors:** Evangelos Karatzas, Andrea Kakouri, George Kolios, Alex Delis, George M. Spyrou

**Affiliations:** Deprt. of Informatics and Tele/coms, University of Athens, 15703, Athens, Greece; Deprt. of Bioinformatics, The Cyprus Inst. of Neurology and Genetics, 2370, Nicosia, Cyprus; The Cyprus School of Molecular Medicine, 2370, Nicosia, Cyprus; Deprt. of Medicine, Democritus University of Thrace, 68100, Alexandroupolis, Greece

**Keywords:** Idiopathic Pulmonary Fibrosis, Drug Repurposing, Drug Re-ranking, Pathway Analysis, Disease Similarity

## Abstract

**Subject:** Fibrotic diseases cover a spectrum of systemic and organ-specific maladies that affect a large portion of the population, currently without cure. The shared characteristic these diseases feature is their uncontrollable fibrogenesis deemed responsible for the accumulated damage in the susceptible tissues. *Idiopathic Pulmonary Fibrosis* (*IPF*), an interstitial lung disease, is one of the most common and studied fibrotic diseases and still remains an active research target.

**Objective:** We highlight unique and common (i) genes, (ii) biological pathways and (iii) candidate repurposed drugs among nine fibrotic diseases. We bibliographically explore the resulting candidate substances for potential anti-fibrotic mode of action and focus on diseases that appear to be more similar to *IPF* so as to jointly examine potential treatments.

**Methodology:** We identify key genes for the 9 fibrotic diseases by analyzing transcriptomics datasets. We construct gene-to-gene networks for each disease and examine these networks to explore functional communities of biological pathways. We also use the most significant genes as input in Drug Repurposing (DR) tools and re-rank the resulting candidates according to their structural properties and functional relationship to each investigated disease.

**Results:** We identify 7 biological pathways involved in all 9 fibrotic diseases as well as pathways unique to some of these diseases. Based on our DR results, we suggest captopril and ibuprofen that both appear to slow the progression of fibrotic diseases according to existing bibliography. We also recommend nafcillin and memantine, which haven’t been studied against fibrosis yet, for further wet-lab experimentation. We also observe a group of cardiomyopathy-related pathways that are exclusively highlighted for *Oral Submucous Fibrosis* (*OSF*). We suggest digoxin to be tested against *OSF*, since we observe cardiomyopathy-related pathways implicated in *OSF* and there is bibliographic evidence that digoxin may potentially clear myocardial fibrosis. Finally, we establish that *IPF* shares several involved genes, biological pathways and candidate inhibiting-drugs with *Dupuytren’s Disease*, *IgG4-related Disease*, *SSc* and *Cystic Fibrosis*. We propose that treatments for these fibrotic diseases should be jointly pursued.
