## Supplementary Table 5 for "Drug Repurposing Through a Bioinformatics Pipeline Applied on Fibrotic Diseases"

### Sheet: Φύλλο1
Drug Name	repoDB Disease Name	Status		Disease Name	repoDB Disease Name
Vardenafil	Cystic Fibrosis	Suspended		IPF	Pulmonary Fibrosis
Sitagliptin	Cystic Fibrosis	Terminated		CF	Cystic Fibrosis,
Glycine	Cystic Fibrosis	Terminated			Pulmonary Cystic Fibrosis
Omeprazole	Cystic Fibrosis	Terminated		SSc	Scleroderma,
Esomeprazole	Cystic Fibrosis	Terminated			Systemic Scleroderma
Simvastatin	Cystic Fibrosis	Withdrawn		Myelofibrosis	Myelofibrosis,
Amikacin	Cystic Fibrosis	Withdrawn			Myelofibrosis due to another disorder
Teriparatide	Myelofibrosis	Terminated		OSF	-
Cyclophosphamide	Myelofibrosis due to another disorder	Terminated		Dupuytren’s Disease	Dupuytren's disease of finger, with contracture
Mycophenolate mofetil	Myelofibrosis due to another disorder	Terminated		Polycystic Kidney Disease	Polycystic Kidney Diseases,
Mycophenolic acid	Myelofibrosis due to another disorder	Terminated			Polycystic Kidney, Autosomal Dominant
Fludarabine	Myelofibrosis due to another disorder	Terminated		IgG4-related Disease	-
Azacitidine	Myelofibrosis due to another disorder	Terminated		Schistosomiasis	Schistosomiasis
Sirolimus	Polycystic Kidney Diseases	Terminated
Everolimus	Polycystic Kidney Diseases	Terminated
Azathioprine	Pulmonary Fibrosis	Terminated
Cyclophosphamide	Scleroderma	Terminated
Imatinib	Scleroderma	Terminated
Cyclophosphamide	Systemic Scleroderma	Terminated
Iloprost	Systemic Scleroderma	Terminated
Alemtuzumab	Systemic Scleroderma	Terminated
Busulfan	Systemic Scleroderma	Terminated
Fludarabine	Systemic Scleroderma	Terminated
