## Supplementary Table 6 for "Drug Repurposing Through a Bioinformatics Pipeline Applied on Fibrotic Diseases"

### Sheet: Sheet1
	Adrenergic signaling in cardiomyocytes	Alzheimer disease	Antigen processing and presentation	Apoptosis	Calcium signaling pathway	cAMP signaling pathway	Cardiac muscle contraction	Cell adhesion molecules (CAMs)	Complement and coagulation cascades	Cytokine-cytokine receptor interaction	Dilated cardiomyopathy (DCM)	ECM-receptor interaction	Fat digestion and absorption	Focal adhesion	Glycerolipid metabolism	Herpes simplex virus 1 infection	Hypertrophic cardiomyopathy (HCM)	IL-17 signaling pathway	Influenza A	MAPK signaling pathway	Metabolic pathways	Non-alcoholic fatty liver disease (NAFLD)	Oxidative phosphorylation	Pancreatic secretion	Pathways in cancer	Pertussis	PI3K-Akt signaling pathway	PPAR signaling pathway	Protein digestion and absorption	Regulation of actin cytoskeleton	Ribosome biogenesis in eukaryotes	RNA transport	Thermogenesis	Toll-like receptor signaling pathway
acepromazine					DRD1, DRD5	DRD1, DRD2, DRD5
anisomycin																															SNU13
apigenin						CFTR																		CFTR
bi-2536				HRAS		BRAF								HRAS, BRAF						HRAS, BRAF					HRAS, BRAF		HRAS			HRAS, BRAF			HRAS
bosutinib	CAMK2A, CAMK2G			NTRK1, MAP2K1, MAP2K2	EGFR, ERBB2, ERBB3, ERBB4, PTK2B, MYLK, PDGFRA, PDGFRB, PHKG1, PHKG2, CAMK1D, CAMK2A, CAMK2G	MAP2K1, MAP2K2, ROCK1, CAMK2A, CAMK2G, ROCK2				CSF1R, BMPR2				EGFR, ERBB2, FYN, MET, MYLK, PAK2, PDGFRA, PDGFRB, MAP2K1, PTK2, ROCK1, SRC, ROCK2		TBK1, IRAK1, JAK2, EIF2AK4, IRAK4, EIF2AK2, SRC, SYK, MAP3K7, TYK2, IKBKE	PRKAA1	TBK1, MAPK7, MAP3K7, IKBKE	TBK1, JAK2, IRAK4, MAP2K1, MAP2K2, EIF2AK2, TYK2, IKBKE	MAP3K2, MAP4K1, CSF1R, EGFR, EPHA2, ERBB2, ERBB3, ERBB4, FLT3, RPS6KA6, IRAK1, KIT, MAP3K1, MAP3K3, MAP3K4, MET, MAP3K11, NTRK1, NTRK2, PAK2, IRAK4, TAOK3, PDGFRA, PDGFRB, MAP3K20, MAPK7, MAP2K1, MAP2K2, MAP2K3, MAP2K5, MAP2K6, MAP2K7, TAOK1, MAP4K2, RPS6KA2, RPS6KA3, MAP2K4, STK4, MAP3K7, TEK, MAP3K12, MAP4K3, MAP3K13, TAOK2, MAP4K4	GNPDA1, COQ7, PIP5K1A	MAP3K11, PRKAA1			CDK2, CSF1R, EGFR, ERBB2, FLT3, ALK, ABL1, JAK2, JAK3, KIT, MET, NTRK1, PDGFRA, PDGFRB, MAP2K1, MAP2K2, PTK2, RET, ROCK1, BCR, RPS6KB1, STK4, CAMK2A, CAMK2G, ROCK2	IRAK1, IRAK4	CDK2, CSF1R, EGFR, EPHA2, ERBB2, ERBB3, ERBB4, FLT3, JAK2, JAK3, KIT, MET, NTRK1, NTRK2, PDGFRA, PDGFRB, PRKAA1, PKN1, PKN2, MAP2K1, MAP2K2, PTK2, RPS6KB1, SYK, TEK			EGFR, MYLK, PAK2, PDGFRA, PDGFRB, MAP2K1, MAP2K2, PTK2, ROCK1, SRC, PIP5K1A, ARHGEF7, ROCK2	RIOK1		RPS6KA6, PRKAA1, MAP2K3, RPS6KA2, RPS6KA3, RPS6KB1	TBK1, IRAK1, IRAK4, MAP2K1, MAP2K2, MAP2K3, MAP2K6, MAP2K7, MAP2K4, MAP3K7, IKBKE
budesonide			IFNG			EDN1				IFNG, IL5						IFNG	EDN1	IFNG, IL5, MMP9	IFNG						EDN1, IFNG, IL5, MMP9
buparlisib	PIK3R6, PIK3R5, PIK3CG			HRAS, NRAS, PIK3CA, PIK3CB, PIK3R1, PIK3R2, PIK3R3	EGFR, ERBB2	PIK3CA, PIK3CB, PIK3R1, PIK3R2, BRAF, PIK3R3								EGFR, ERBB2, HRAS, PIK3CA, PIK3CB, PIK3R1, PIK3R2, PTEN, BRAF, PIK3R3		PIK3CA, PIK3CB, PIK3R1, PIK3R2, PIK3R3			PIK3CA, PIK3CB, PIK3R1, PIK3R2, PIK3R3	EGFR, ERBB2, FGFR1, FGFR3, FGFR2, HRAS, NRAS, BRAF	PIK3C2A, PIK3C2B, PIK3C2G, PIK3C3, PIK3CA, PIK3CB, PIK3CG, PTEN	PIK3CA, PIK3CB, PIK3R1, PIK3R2, PIK3R3			EGFR, ERBB2, FGFR1, FGFR3, FGFR2, HRAS, NRAS, PIK3CA, PIK3CB, PIK3R1, PIK3R2, PTEN, BRAF, PIK3R3		PIK3R6, EGFR, ERBB2, FGFR1, FGFR3, FGFR2, PIK3R5, HRAS, NRAS, PIK3CA, PIK3CB, PIK3CG, PIK3R1, PIK3R2, PTEN, PIK3R3			EGFR, FGFR1, FGFR3, FGFR2, HRAS, NRAS, PIK3CA, PIK3CB, PIK3R1, PIK3R2, BRAF, PIK3R3			FGFR1, HRAS, NRAS	PIK3CA, PIK3CB, PIK3R1, PIK3R2, PIK3R3
butein								ITGB2	ITGB2																	ITGB2				ITGB2
canertinib					EGFR, ERBB2									EGFR, ERBB2						EGFR, ERBB2					EGFR, ERBB2		EGFR, ERBB2			EGFR
captopril	PIK3CG					SST			F2, SERPINE1								ACE	MMP9, PTGS2			CYP19A1, LTA4H, PIK3CG, PTGS1, PTGS2				F2, MMP2, MMP9, PTGS2		PIK3CG		DPP4	F2
cefotiam																		MMP9							MMP9
celecoxib	MAPK14		HSPA4	DDIT3, PDPK1	ADRB3, DRD1	DRD1, EDN1, PDE4A, GHRL			PLAU					PDPK1			EDN1	MAPK14, PTGS2		MAPK14, DDIT3	CA5B, CYP2C9, CA14, CA13, PDE4A, PTGS1, PTGS2, CA1, CA2, CA3, CA4, CA5A, CA6, CA7, CA9, CA12	DDIT3		CA2	EDN1, ABL1, APC, PTGS2	MAPK14	PDPK1	CPT2, PDPK1	COL18A1	APC			CPT2, MAPK14, ADRB3	MAPK14
cerulenin									F13A1												FASN
chloroquine		TNF	TNF	TNF						TNF	TNF					TNF	TNF	TNF	TNF	TNF	G6PD, GSTA2	TNF			GSTA2	TNF								TNF
ciglitazone																									PPARG			PPARG					PPARG
dapsone					HTR6	HTR6															CYP3A4, G6PD
dasatinib	MAPK14, MAPK11		HSPA8	HRAS, PIK3CA, MAP2K1, MAP2K2, TP53	EGFR, ERBB2, ERBB3, ERBB4, PDGFRA, PDGFRB, MYLK2	PIK3CA, MAP2K1, MAP2K2, BRAF				CSF1R, CSF3R, BMPR1A, BMPR1B, TGFBR1, TGFBR2, ACVR1, ACVR1B, ACVR2A, ACVR2B, ACVRL1				EGFR, ERBB2, FLT1, FYN, HRAS, KDR, MET, PDGFRA, PDGFRB, PIK3CA, MAP2K1, SRC, BRAF, MYLK2		MTOR, JAK2, EIF2AK4, PIK3CA, SRC, SYK, MAP3K7, TP53, TYK2		MAPK14, MAPK11, MAP3K7	JAK2, PIK3CA, MAP2K1, MAP2K2, TYK2	MAP3K2, MAP4K1, MAPK14, CSF1R, EGFR, EPHA2, ERBB2, ERBB3, ERBB4, FGFR1, FGFR3, FGFR2, FLT1, FLT3, HRAS, HSPA8, KDR, KIT, MAP3K3, MAP3K4, MET, NF1, TAOK3, PDGFRA, PDGFRB, MAP3K20, MAPK11, MAP2K1, MAP2K2, MAP2K5, MAP4K2, BRAF, STK4, MAP3K7, TGFBR1, TGFBR2, TP53, MAP4K3, MAP3K13, TAOK2, MAP4K4	GNPDA1, IDH1, IDH2, PIK3CA	PIK3CA			CSF1R, CSF3R, EGFR, ERBB2, FGFR1, FGFR3, FGFR2, FLT3, MTOR, ABL1, APC, HRAS, JAK2, JAK3, KIT, MET, PDGFRA, PDGFRB, PIK3CA, MAP2K1, MAP2K2, RET, BCR, BRAF, STAT5B, STK4, TGFBR1, TGFBR2, TP53, CBL	MAPK14, MAPK11	CSF1R, CSF3R, EGFR, EPHA2, ERBB2, ERBB3, ERBB4, FGFR1, FGFR3, FGFR2, FLT1, FLT3, MTOR, HRAS, JAK2, JAK3, KDR, KIT, MET, PDGFRA, PDGFRB, PIK3CA, MAP2K1, MAP2K2, SYK, TP53			EGFR, FGFR1, FGFR3, FGFR2, APC, HRAS, LIMK1, LIMK2, PDGFRA, PDGFRB, PIK3CA, MAP2K1, MAP2K2, SRC, BRAF, MYLK2			MAPK14, FGFR1, MTOR, HRAS, MAPK11, ARID1A	MAPK14, PIK3CA, MAPK11, MAP2K1, MAP2K2, MAP3K7
dexamethasone	AGTR1, ACTC1		HSPA8	BIRC5, NTRK1	AGTR1, HTR7	GPR119	ACTC1	VCAM1, CD86	F9	IL4, IL5, LIF, CCL17	ACTC1		FABP1, APOB		AKR1B1		ACTC1	IL4, IL5, PTGS2, CCL17	CDK4	HSPA8, NTRK1	CHKA, AKR1B1, GGT1, GLS2, PTGS2, TDO2, TYMS, HYAL2	IRS2			CDK2, CDK4, AGTR1, GSTP1, BIRC5, IL4, IL5, SMAD3, NFE2L2, NOTCH1, NTRK1, PTGS2, RARA, RB1, RET	SFTPA1	CDK2, CDK4, IL4, NTRK1	FABP1			SBDS			CD86
dexketoprofen																		PTGS2			PTGS1, PTGS2				PTGS2
dicyclomine					CHRM1, CHRM2, CHRM3, CHRM5, HTR2A, HTR2B, HTR2C, HTR6	CHRM1, CHRM2, HTR6																		CHRM3			CHRM1, CHRM2			CHRM1, CHRM2, CHRM3, CHRM4, CHRM5
didanosine		TNF	TNF	TNF		BDNF				IL2RA, TNF, TNFRSF1B	TNF					TNF	TNF	TNF	TNF	BDNF, TNF	ADK, PNP	TNF			IL2RA	TNF	IL2RA, BDNF							TNF
digoxin	ATP1A1, ATP1A2, ATP1A3, ATP1A4, ATP1B1, ATP1B2, ATP1B3, FXYD2					ATP1A1, ATP1A2, ATP1A3, ATP1A4, ATP1B1, ATP1B2, ATP1B3, FXYD2, TSHB	ATP1A1, ATP1A2, ATP1A3, ATP1A4, ATP1B1, ATP1B2, ATP1B3, FXYD2																	ATP1A1, ATP1A2, ATP1A3, ATP1A4, ATP1B1, ATP1B2, ATP1B3, FXYD2	STAT3				ATP1A1, ATP1A2, ATP1A3, ATP1A4, ATP1B1, ATP1B2, ATP1B3, FXYD2
disulfiram	MAPK3	MAPK3		MAPK3	DRD1, HTR2B, HTR6	DRD1, DRD2, HTR6, PDE4A, MAPK3				CCR5, CXCR2, CCR2				MAPK3	MGLL, ALDH2			MAPK3	MAPK3	MAPK3	MGLL, CYP1A2, ALDH2, ALDH3A1, GGT1, MAOA, PDE4A				MAPK3	MAPK3	MAPK3			MAPK3			MGLL	MAPK3
edaravone	BCL2			HRAS, NRAS, BCL2				ITGB2	ITGB2	IL2, IL7, IL15				HRAS, BCL2		BCL2				HRAS, NRAS					HRAS, IL2, IL7, IL15, NRAS, BCL2	ITGB2	HRAS, IL2, IL7, NRAS, BCL2			HRAS, ITGB2, NRAS			HRAS, NRAS
emetine	ADRA1D				ADRA1D
entinostat	MAPK12				ERBB2									ERBB2				MAPK12		ERBB2, MAPK12					ERBB2, HDAC1, HDAC2, RB1	MAPK12	ERBB2						MAPK12	MAPK12
enzastaurin	AKT1, GNAQ, PRKCA	GNAQ, GSK3B		AKT1	GNAQ, PRKCA, PRKCB, PRKCG	AKT1								AKT1, GSK3B, PRKCA, PRKCB, PRKCG		AKT1, JAK1		GSK3B	AKT1, JAK1, PRKCA, PRKCB	AKT1, PRKCA, PRKCB, PRKCG		AKT1, GSK3B		GNAQ, PRKCA, PRKCB, PRKCG	AKT1, GNAQ, GSK3B, JAK1, PRKCA, PRKCB, PRKCG		AKT1, GSK3B, JAK1, PRKCA							AKT1
epinephrine	ADRA1D, ADRA1B, ADRB1, ADRB2, TPM3	TNF	TNF	PIK3CB, MAPK10, TNF	ADRA1D, ADRA1B, ADRB1, ADRB2, ADRB3, DRD1	ADRB1, ADRB2, DRD1, GHRL, PIK3CB, MAPK10	TPM3			TNF	ADRB1, TNF, TPM3			PIK3CB, MAPK10		PIK3CB, TNF	TNF, TPM3	MAPK10, TNF	PIK3CB, TNF	MAPK10, TNF	PAH, PIK3CB, HYAL2	PIK3CB, MAPK10, TNF			PIK3CB, MAPK10, TPM3	MAPK10, TNF	PIK3CB			PIK3CB			ADRB3	PIK3CB, MAPK10, TNF
erlotinib	MAPK1, CAMK2D	MAPK1		HRAS, BIRC5, MAPK1, MAPK9, MAPK10, TP53	EGFR, ERBB2, ERBB3, ERBB4, PDGFRA, PDGFRB, CAMK2D, MYLK2	MAPK1, MAPK9, MAPK10, BRAF, CAMK2D								EGFR, ERBB2, FLT1, FLT4, FYN, HRAS, IGF1R, KDR, MET, PDGFRA, PDGFRB, MAPK1, MAPK9, MAPK10, PTEN, SRC, BRAF, MYLK2		TBK1, JAK2, EIF2AK4, EIF2AK2, SRC, TP53, TYK2		TBK1, MAPK1, MAPK4, MAPK9, MAPK10	TBK1, JAK2, MAPK1, EIF2AK2, TYK2	MAP3K2, EGFR, ERBB2, ERBB3, ERBB4, FGFR2, FLT1, FLT3, FLT4, MKNK2, HRAS, IGF1R, KDR, KIT, MAP3K3, MET, NF1, PDGFRA, PDGFRB, MAPK1, MAPK9, MAPK10, MAP2K5, BRAF, TP53, MKNK1, RPS6KA4	PTEN, PIP4K2C	MAPK9, MAPK10			DAPK3, EGFR, ERBB2, FGFR2, FLT3, FLT4, ALK, ABL1, APC, HRAS, BIRC5, IGF1R, JAK2, JAK3, KIT, MET, PDGFRA, PDGFRB, MAPK1, MAPK9, MAPK10, PTEN, RET, BRAF, TP53, CAMK2D, CBL	MAPK1, MAPK9, MAPK10	EGFR, ERBB2, ERBB3, ERBB4, FGFR2, FLT1, FLT3, FLT4, HRAS, IGF1R, JAK2, JAK3, KDR, KIT, MET, PDGFRA, PDGFRB, MAPK1, PTEN, TP53			EGFR, FGFR2, APC, HRAS, PDGFRA, PDGFRB, MAPK1, SRC, BRAF, PIP4K2C, MYLK2			HRAS	TBK1, MAPK1, MAPK9, MAPK10
fasudil	PRKACA, RPS6KA5			HRAS	MYLK, PRKACA	PRKACA, ROCK1, ROCK2				CCL2	PRKACA			HRAS, MYLK, ROCK1, ROCK2		CCL2		CCL2	CCL2	HRAS, PRKACA, RPS6KA5					HRAS, PRKACA, ROCK1, CBL, RPS6KA5, ROCK2		HRAS, PKN1, PKN2			HRAS, MYLK, ROCK1, ROCK2			HRAS, PRKACA
flurandrenolide																				PLA2G4A	PLA2G4A
fluticasone	ADRB2				ADRB2	ADRB2
fostamatinib	MAPK14, PRKACA, MAPK13, CAMK2A, CAMK2B, CAMK2D, CAMK2G	ERN1, GSK3B	CTSL, CTSS	CTSL, CTSS, ERN1, IKBKB, NTRK1, PDPK1, MAPK9, MAPK10, MAP2K2, RAF1, RIPK1	EGFR, ERBB2, ERBB4, PTK2B, MYLK4, PDGFRA, PDGFRB, PRKACA, PRKCG, CAMK1D, CAMK1G, CAMK2A, CAMK2B, CAMK2D, CAMK2G, CAMK1	PAK1, PRKACA, MAPK9, MAPK10, MAP2K2, RAF1, BRAF, CAMK2A, CAMK2B, CAMK2D, CAMK2G, ROCK2				CSF1R, BMPR1B, BMPR2, TGFBR1, TGFBR2, ACVR1	PRKACA			PAK4, BUB1B-PAK6, EGFR, ERBB2, FLT1, FLT4, FYN, GSK3B, MYLK4, KDR, MET, PAK1, PAK2, PAK3, PDGFRA, PDGFRB, PDPK1, PRKCG, MAPK9, MAPK10, RAF1, SRC, BRAF, ROCK2		MTOR, TBK1, IKBKB, IRAK1, JAK1, JAK2, IRAK4, SRC, SYK, TYK2	PRKAA1, PRKAA2, PRKAB1, PRKAB2, PRKAG1	MAPK14, TBK1, GSK3B, IKBKB, MAPK7, MAPK9, MAPK10, MAPK13	CDK4, TBK1, IKBKB, JAK1, JAK2, IRAK4, MAP2K2, RAF1, TYK2	MAP3K2, MAPK14, CSF1R, EGFR, EPHA2, ERBB2, ERBB4, FGFR1, FGFR3, FGFR2, FLT1, FLT3, FLT4, MKNK2, IKBKB, INSR, IRAK1, KDR, KIT, MAP3K3, MET, MAP3K11, NTRK1, NTRK2, PAK1, PAK2, IRAK4, PDGFRA, PDGFRB, PRKACA, PRKCG, MAPK7, MAPK9, MAPK10, MAPK13, MAP2K2, MAP2K5, MAP2K6, RAF1, RPS6KA1, RPS6KA3, BRAF, STK3, TEK, TGFBR1, TGFBR2, MAP3K12, MAP4K3, MKNK1, MAP4K4	COQ7, ALOX5, PIK3C2G, PI4KB, PIP4K2C, PIP4K2B	ERN1, GSK3A, GSK3B, IKBKB, INSR, MAP3K11, PRKAA1, PRKAA2, PRKAB1, PRKAB2, PRKAG1, MAPK9, MAPK10		PRKCG	CDK4, CSF1R, DAPK1, DAPK3, EGFR, ERBB2, FGFR1, FGFR3, FGFR2, FLT3, FLT4, DAPK2, ALK, MTOR, ABL1, GSK3B, IKBKB, JAK1, JAK2, JAK3, KIT, MET, NTRK1, PDGFRA, PDGFRB, PIM1, PRKACA, PRKCG, MAPK9, MAPK10, MAP2K2, RAF1, RB1, RET, BRAF, TGFBR1, TGFBR2, CAMK2A, CAMK2B, CAMK2D, CAMK2G, ROCK2	MAPK14, IRAK1, IRAK4, MAPK9, MAPK10, MAPK13	CDK4, CSF1R, EGFR, EPHA2, ERBB2, ERBB4, FGFR1, FGFR3, FGFR2, FLT1, FLT3, FLT4, MTOR, GSK3B, IKBKB, INSR, JAK1, JAK2, JAK3, KDR, KIT, MET, NTRK1, NTRK2, PDGFRA, PDGFRB, PDPK1, PRKAA1, PRKAA2, PKN1, PKN2, MAP2K2, RAF1, SYK, TEK	PDPK1		PAK4, BUB1B-PAK6, EGFR, FGFR1, FGFR3, FGFR2, MYLK4, LIMK1, LIMK2, PAK1, PAK2, PAK3, PDGFRA, PDGFRB, MAP2K2, RAF1, SRC, BRAF, PIP4K2C, PIP4K2B, ROCK2	CSNK2A1, CSNK2A2, RIOK2, RIOK1		MAPK14, FGFR1, MTOR, PRKAA1, PRKAA2, PRKAB1, PRKAB2, PRKACA, PRKAG1, PRKG2, MAPK13, RPS6KA1, RPS6KA3	MAPK14, TBK1, IKBKB, IRAK1, IRAK4, MAPK9, MAPK10, MAPK13, MAP2K2, MAP2K6, RIPK1
gefitinib				HRAS, NRAS, MAPK8, MAPK9, MAPK10	EGFR, ERBB2, ERBB3, ERBB4, PDGFRA, PHKG1, PHKG2, MYLK2	MAPK8, MAPK9, MAPK10, BRAF			PLAU					EGFR, ERBB2, FYN, HRAS, KDR, MET, PDGFRA, MAPK8, MAPK9, MAPK10, PTEN, SRC, BRAF, MYLK2		IRAK1, IRAK4, SRC		MAPK4, MAPK6, MAPK8, MAPK9, MAPK10	IRAK4	MAP3K2, EGFR, ERBB2, ERBB3, ERBB4, FGFR1, FGFR2, FLT3, MKNK2, HRAS, IGF2, IRAK1, KDR, KIT, MAP3K3, MET, NRAS, IRAK4, PDGFRA, MAPK8, MAPK9, MAPK10, MAP2K5, BRAF, MKNK1, RPS6KA4	GNPDA1, CYP3A5, SMOX, PTEN, PIP4K2C	MAPK8, MAPK9, MAPK10			DAPK3, EGFR, ERBB2, FGFR1, FGFR2, FLT3, ABL1, HRAS, IGF2, KIT, MET, NRAS, PDGFRA, MAPK8, MAPK9, MAPK10, PTEN, RET, BRAF	IRAK1, IRAK4, MAPK8, MAPK9, MAPK10	EGFR, ERBB2, ERBB3, ERBB4, FGFR1, FGFR2, FLT3, HRAS, IGF2, KDR, KIT, MET, NRAS, PDGFRA, PTEN			EGFR, FGFR1, FGFR2, HRAS, NRAS, PDGFRA, SRC, BRAF, PIP4K2C, MYLK2			FGFR1, HRAS, NRAS	IRAK1, IRAK4, MAPK8, MAPK9, MAPK10
gestrinone															AKR1B1						AKR1B1				ESR1
gsk-1059615	PIK3R5, PIK3CG			PIK3CA, PIK3CB, PIK3R1, PIK3R2, PIK3R3		PIK3CA, PIK3CB, PIK3R1, PIK3R2, PIK3R3								PIK3CA, PIK3CB, PIK3R1, PIK3R2, PIK3R3		PIK3CA, PIK3CB, PIK3R1, PIK3R2, PIK3R3			PIK3CA, PIK3CB, PIK3R1, PIK3R2, PIK3R3		PIK3CA, PIK3CB, PIK3CG	PIK3CA, PIK3CB, PIK3R1, PIK3R2, PIK3R3			PIK3CA, PIK3CB, PIK3R1, PIK3R2, PIK3R3		PIK3R5, PIK3CA, PIK3CB, PIK3CG, PIK3R1, PIK3R2, PIK3R3			PIK3CA, PIK3CB, PIK3R1, PIK3R2, PIK3R3				PIK3CA, PIK3CB, PIK3R1, PIK3R2, PIK3R3
hydrocortisone		IL1B			ERBB2, TACR1			ITGAM, PTPRC	F9, ITGAM, PLAU	IL1B, CCL17, TGFB1	TGFB1		APOB	ERBB2		IL1B	TGFB1	IL1B, MMP1, CCL17	IL1B	ERBB2, IL1B, TGFB1	ADA, CYP27B1, AGXT, HSD11B2, TYMS	IL1B, TGFB1			JAG1, ERBB2, SMAD2, MMP1, NOTCH1, TGFB1	IL1B, ITGAM, SFTPA1	ERBB2	MMP1		ITGAM				IL1B
ibuprofen	BCL2		IFNG	DDIT3, BCL2	PTGER1	CFTR, PPARA			PLAT, THBD	IFNG, CXCL8				BCL2		IFNG, BCL2		IFNG, CXCL8, PTGS2	IFNG, CXCL8	DDIT3	CYP1A2, CYP2C9, CYP19A1, ALOX5, PTGS1, PTGS2, AKR1C3	DDIT3, CXCL8, PPARA		CFTR	APC, IFNG, CXCL8, PPARG, PTGER1, PTGER4, PTGS2, BCL2, VHL	CXCL8	BCL2	CPT2, PPARA, PPARG		APC			CPT2, PPARG	CXCL8
icosapent						PPARA		CNTN1										PTGS2			CYP19A1, PTGS2	PPARA			PPARD, PPARG, PTGS2			PPARA, PPARD, PPARG					PPARG
indirubin																					CYP1A1
ipriflavone																					PTGS1
ipsapirone						HTR1A
memantine		GRIN2A, GRIN2B			GRIN2A	GRIN3A, DRD2, GRIN2A, GRIN2B
mercaptopurine					AVPR1A, AVPR1B	ABCC4		VCAM1		IL2RA											NT5C2, HPRT1, IMPDH1, IMPDH2, MTHFR, PTGS1, COASY				IL2RA, NOTCH1, RB1		IL2RA
methimazole		TNF	TNF	TNF, TP53	TACR1			CTLA4		CSF2, IL2RA, CXCL8, LEP, THPO, TNF	TNF					TNF, TP53	TNF	CSF2, CXCL8, TNF	CXCL8, TNF	TNF, TP53		CXCL8, LEP, TNF			IL2RA, CXCL8, TP53	CXCL8, TNF	IL2RA, TP53							CXCL8, TNF
mk-2206	AKT3, AKT1, AKT2			AKT3, AKT1, AKT2, HRAS, NRAS, PIK3CA	EGFR, ERBB2	AKT3, AKT1, AKT2, PIK3CA, BRAF				MPL				AKT3, EGFR, ERBB2, AKT1, AKT2, HRAS, PIK3CA, PTEN, BRAF		AKT3, AKT1, AKT2, PIK3CA			AKT3, AKT1, AKT2, PIK3CA	AKT3, EGFR, ERBB2, AKT1, AKT2, HRAS, KIT, NRAS, BRAF	EZH2, PIK3CA, PTEN	AKT3, AKT1, AKT2, PIK3CA			AKT3, EGFR, ERBB2, AKT1, AKT2, HRAS, KIT, NRAS, PIK3CA, PTEN, BRAF, CCNE1		AKT3, EGFR, ERBB2, AKT1, AKT2, HRAS, KIT, NRAS, PIK3CA, PTEN, CCNE1			EGFR, HRAS, NRAS, PIK3CA, BRAF			HRAS, NRAS	AKT3, AKT1, AKT2, PIK3CA
nadolol	ADRB1, ADRB2				ADRB1, ADRB2, ADRB3	ADRB1, ADRB2					ADRB1																						ADRB3
nafcillin				CTSD					F2RL3																F2RL3				PGA5
navitoclax	BCL2	BAD		HRAS, PIK3CA, BAD, BCL2, BCL2L1, TP53		PIK3CA, BAD, BRAF								HRAS, PIK3CA, BAD, PTEN, BCL2, BRAF		PIK3CA, BAD, BCL2, BCL2L1, TP53			PIK3CA	HRAS, BRAF, TP53	PIK3CA, PTEN	PIK3CA			HRAS, PIK3CA, BAD, PTEN, BCL2, BCL2L1, BRAF, TP53		HRAS, PIK3CA, BAD, PTEN, BCL2, BCL2L1, TP53			HRAS, PIK3CA, BRAF			HRAS	PIK3CA
nilotinib	MAPK14, MAPK11			HRAS, MAPK8, MAPK9, MAPK10	PDGFRA, PDGFRB	MAPK8, MAPK9, MAPK10, BRAF				CSF1R				FYN, HRAS, PDGFRA, PDGFRB, MAPK8, MAPK9, MAPK10, SRC, BRAF		JAK2, SRC		MAPK14, MAPK8, MAPK11, MAPK9, MAPK10	JAK2	MAP4K1, MAPK14, CSF1R, EPHA2, FGFR1, FGFR2, FLT3, HRAS, INSR, KIT, NF1, NTRK2, TAOK3, PDGFRA, PDGFRB, MAP3K20, MAPK8, MAPK11, MAPK9, MAPK10, MAP2K5, TAOK1, BRAF, TEK	COQ7, CA5B, CA14, UGT1A10, CA1, CA2, CA3, CA4, CA5A, CA6, CA7, CA9, CA12, PIP4K2C	INSR, MAPK8, MAPK9, MAPK10		CA2	CSF1R, FGFR1, FGFR2, FLT3, ABL1, HRAS, JAK2, KIT, PDGFRA, PDGFRB, MAPK8, MAPK9, MAPK10, RET, BCR, BRAF	MAPK14, MAPK8, MAPK11, MAPK9, MAPK10	CSF1R, EPHA2, FGFR1, FGFR2, FLT3, HRAS, INSR, JAK2, KIT, NTRK2, PDGFRA, PDGFRB, TEK			FGFR1, FGFR2, HRAS, PDGFRA, PDGFRB, SRC, BRAF, PIP4K2C			MAPK14, FGFR1, HRAS, MAPK11	MAPK14, MAPK8, MAPK11, MAPK9, MAPK10
nortriptyline	ADRA1D, ADRB1, ADRB2				CHRM1, CHRM2, CHRM3, CHRM5, ADRA1D, ADRB1, ADRB2, ADRB3, DRD1, HTR2A, HTR2B, HTR2C, HTR6	CHRM1, CHRM2, ADRB1, ADRB2, DRD1, DRD2, HTR1A, HTR6					ADRB1										CYP2C19, AOX1			CHRM3	RET		CHRM1, CHRM2			CHRM1, CHRM2, CHRM3, CHRM4, CHRM5			ADRB3
orantinib					EGFR, PDGFRA, PDGFRB									EGFR, FLT1, FLT4, KDR, PDGFRA, PDGFRB						EGFR, FGFR1, FGFR3, FGFR2, FGFR4, FLT1, FLT4, KDR, PDGFRA, PDGFRB					EGFR, FGFR1, FGFR3, FGFR2, FGFR4, FLT4, PDGFRA, PDGFRB, PPARG		EGFR, FGFR1, FGFR3, FGFR2, FGFR4, FLT1, FLT4, KDR, PDGFRA, PDGFRB	PPARG		EGFR, FGFR1, FGFR3, FGFR2, FGFR4, PDGFRA, PDGFRB			FGFR1, PPARG
orphenadrine	SCN5A	GRIN2D			CHRM1, CHRM2, CHRM3, CHRM5, GRIN2D, HTR2A, HTR2B, HTR2C, HTR6	CHRM1, CHRM2, GRIN3A, GRIN3B, GRIN2D, HTR6																		CHRM3			CHRM1, CHRM2			CHRM1, CHRM2, CHRM3, CHRM4, CHRM5
oxybutynin					CHRM1, CHRM2, CHRM3, CHRM5, HTR2B	CHRM1, CHRM2															CYP2C19			CHRM3			CHRM1, CHRM2			CHRM1, CHRM2, CHRM3, CHRM4, CHRM5
pd-0325901	GNAQ	GNAQ		HRAS, NRAS, PIK3CA, MAP2K1, MAP2K2, TP53	GNA11, GNAQ	PIK3CA, MAP2K1, MAP2K2, BRAF								HRAS, PIK3CA, MAP2K1, PTEN, BRAF		PIK3CA, TP53			PIK3CA, MAP2K1, MAP2K2	HRAS, KIT, NF1, NRAS, MAP2K1, MAP2K2, MAP2K3, MAP2K5, MAP2K6, MAP2K7, MAP2K4, BRAF, TP53	PIK3CA, PTEN	PIK3CA		GNAQ	GNA11, GNAQ, HRAS, KIT, NRAS, PIK3CA, MAP2K1, MAP2K2, PTEN, BRAF, TP53		HRAS, KIT, NRAS, PIK3CA, MAP2K1, MAP2K2, PTEN, STK11, TP53			HRAS, NRAS, PIK3CA, MAP2K1, MAP2K2, BRAF			HRAS, NRAS, MAP2K3	PIK3CA, MAP2K1, MAP2K2, MAP2K3, MAP2K6, MAP2K7, MAP2K4
pha-665752					EGFR									EGFR, MET						EGFR, FGFR1, FGFR2, MET	SMOX				EGFR, FGFR1, FGFR2, MET		EGFR, FGFR1, FGFR2, MET			EGFR, FGFR1, FGFR2			FGFR1
phenytoin	SCN5A, SCN7A		HLA-B					HLA-B						VEGFA		HLA-B				NTF3, VEGFA	CYP2C19, CYP2C9, CYP3A5, CYP19A1, GGT1, MTHFR				SLC2A1, VEGFA		NTF3, VEGFA
procyclidine					CHRM1, CHRM2, CHRM3, CHRM5	CHRM1, CHRM2																		CHRM3			CHRM1, CHRM2			CHRM1, CHRM2, CHRM3, CHRM4, CHRM5
propantheline					CHRM1, CHRM2, CHRM3	CHRM1, CHRM2																		CHRM3			CHRM1, CHRM2			CHRM1, CHRM2, CHRM3, CHRM4
propofol		APP			HTR2B, HTR2C					CXCR1, CXCR2											CYP2C9, ENO2, PTGS1, CA1, CA2			CA2
propranolol	ADRB1, ADRB2, CACNA1C	CACNA1C			ADRB1, ADRB2, ADRB3, HTR2A, HTR2B, HTR2C, HTR5A, HTR6, CACNA1C	HCN4, ADCYAP1, ADRB1, ADRB2, HTR1A, HTR1B, HTR1D, HTR6, BDNF, CACNA1C	CACNA1C				ADRB1, CACNA1C						CACNA1C			BDNF, CACNA1C	CYP1A2, CYP3A4, G6PD						BDNF						ADRB3
quipazine					HTR2A, HTR2B, HTR2C
radicicol			HSP90AB1	NTRK1						NGFR								HSP90AB1, HSP90B1		NGFR, NTRK1					HSP90AB1, NTRK1, HSP90B1		HSP90AB1, NGFR, NTRK1, HSP90B1
regorafenib	MAPK11			HRAS, NRAS, NTRK1, PIK3CA, RAF1	EGFR, PDGFRA, PDGFRB	PIK3CA, RAF1, BRAF								EGFR, FLT1, FLT4, HRAS, KDR, PDGFRA, PDGFRB, PIK3CA, RAF1, BRAF		PIK3CA		MAPK11	PIK3CA, RAF1	EGFR, EPHA2, FGFR1, FGFR2, FLT1, FLT4, HRAS, ARAF, KDR, KIT, NRAS, NTRK1, PDGFRA, PDGFRB, MAPK11, RAF1, BRAF, TEK	EPHX2, PIK3CA	PIK3CA			EGFR, FGFR1, FGFR2, FLT4, ABL1, APC, HRAS, ARAF, KIT, NRAS, NTRK1, PDGFRA, PDGFRB, PIK3CA, RAF1, RET, BRAF, VHL	MAPK11	EGFR, EPHA2, FGFR1, FGFR2, FLT1, FLT4, HRAS, KDR, KIT, NRAS, NTRK1, PDGFRA, PDGFRB, PIK3CA, RAF1, TEK			EGFR, FGFR1, FGFR2, APC, HRAS, ARAF, NRAS, PDGFRA, PDGFRB, PIK3CA, RAF1, BRAF			FGFR1, HRAS, NRAS, MAPK11	PIK3CA, MAPK11
resorcinol																					CA5B, CA14, CA2, CA5A, CA9, CA12			CA2
rizatriptan	PIK3CG, BCL2	CASP3, FADD		BCL2, TP53, CASP3, FADD	HTR2A, HTR2C	HTR1A, HTR1B, HTR1D, HTR1E, HTR1F		CTLA4, ITGB2	ITGB2	PRL				BCL2		BCL2, TP53, CASP3, FADD		CASP3, FADD	CASP3, FADD	TP53, CASP3	FASN, PIK3CG	CASP3			FOXO1, BCL2, TP53, CASP3, FADD	ITGB2, CASP3	PIK3CG, PRL, BCL2, TP53			ITGB2				FADD
ruxolitinib	CAMK2A, CAMK2B, CAMK2D, CAMK2G, RPS6KA5	ERN1		ERN1, IKBKB, NTRK1, MAPK8, MAP2K1, MAP2K2	MYLK, PHKG1, PHKG2, CAMK1D, CAMK1G, CAMK2A, CAMK2B, CAMK2D, CAMK2G, CAMK1	MAPK8, MAP2K1, MAP2K2, ROCK1, BRAF, CAMK2A, CAMK2B, CAMK2D, CAMK2G, ROCK2				CSF3R, IL7R, MPL, BMPR1B, BMPR2				PAK4, BUB1B-PAK6, MYLK, MAPK8, MAP2K1, ROCK1, BRAF, ROCK2		TBK1, IKBKB, IRAK1, JAK1, JAK2, SRPK1, MAP3K7, TYK2, IKBKE		TBK1, IKBKB, MAPK8, MAP3K7, IKBKE	TBK1, IKBKB, JAK1, JAK2, MAP2K1, MAP2K2, TYK2, IKBKE	MAP3K2, RPS6KA6, MKNK2, IKBKB, IRAK1, KIT, MAP3K1, MAP3K3, NTRK1, NTRK2, TAOK3, MAPK8, MAP2K1, MAP2K2, MAP2K3, TAOK1, MAP4K2, RPS6KA1, RPS6KA2, MAP2K4, BRAF, MAP3K7, RPS6KA4, RPS6KA5, TAOK2	PI4KB	ERN1, IKBKB, MAPK8			CSF3R, DAPK1, DAPK3, DAPK2, ALK, ABL1, IKBKB, IL7R, JAK1, JAK2, JAK3, KIT, NTRK1, MAPK8, MAP2K1, MAP2K2, RET, ROCK1, BRAF, VHL, CAMK2A, CAMK2B, CAMK2D, CAMK2G, RPS6KA5, ROCK2	IRAK1, MAPK8	CSF3R, IKBKB, IL7R, JAK1, JAK2, JAK3, KIT, NTRK1, NTRK2, MAP2K1, MAP2K2			PAK4, BUB1B-PAK6, MYLK, MAP2K1, MAP2K2, ROCK1, BRAF, ROCK2	CSNK2A2, RIOK2, RIOK1		RPS6KA6, PRKG2, MAP2K3, RPS6KA1, RPS6KA2	TBK1, IKBKB, IRAK1, MAPK8, MAP2K1, MAP2K2, MAP2K3, MAP2K4, MAP3K7, IKBKE
sb-202190	MAPK14																	MAPK14		MAPK14						MAPK14							MAPK14	MAPK14
sb-431542										ACVR1C, TGFBR1										TGFBR1					TGFBR1
scriptaid																									HDAC1, HDAC2		DDIT4
selumetinib	GNAQ	GNAQ		HRAS, ATM, NRAS, PIK3CA, MAP2K1, MAP2K2, TP53	EGFR, ERBB2, ERBB3, GNA11, GNAQ	PIK3CA, MAP2K1, MAP2K2, BRAF								EGFR, ERBB2, HRAS, MET, PIK3CA, MAP2K1, PTEN, SRC, BRAF		PIK3CA, SRC, TP53			PIK3CA, MAP2K1, MAP2K2	EGFR, ERBB2, ERBB3, FGFR1, FGFR3, FGFR2, HRAS, MET, NF1, NRAS, MAP2K1, MAP2K2, MAP2K3, MAP2K5, MAP2K6, MAP2K7, MAP2K4, BRAF, TP53	EZH2, PIK3CA, PTEN	PIK3CA		GNAQ	EGFR, ERBB2, FGFR1, FGFR3, FGFR2, ALK, GNA11, GNAQ, HRAS, MET, MITF, NRAS, PIK3CA, MAP2K1, MAP2K2, PTEN, BRAF, TP53		EGFR, ERBB2, ERBB3, FGFR1, FGFR3, FGFR2, HRAS, MET, NRAS, PIK3CA, MAP2K1, MAP2K2, PTEN, STK11, TP53			EGFR, FGFR1, FGFR3, FGFR2, HRAS, NRAS, PIK3CA, MAP2K1, MAP2K2, SRC, BRAF			FGFR1, HRAS, NRAS, MAP2K3	PIK3CA, MAP2K1, MAP2K2, MAP2K3, MAP2K6, MAP2K7, MAP2K4
sorafenib	MAPK14, AKT1, MAPK1, MAPK3, MAPK11, MAPK13, MAPK12	CDK5, MAPK1, MAPK3		AKT1, HRAS, NRAS, NTRK1, PIK3CA, MAPK1, MAPK3, MAPK9, RAF1	EGFR, ERBB2, HTR2A, HTR2B, HTR2C, HTR5A, HTR6, HTR7, PDGFRA, PDGFRB, MYLK2, MYLK3	AKT1, HTR1A, HTR6, PIK3CA, MAPK1, MAPK3, MAPK9, RAF1, BRAF				CSF1R, TGFBR2				EGFR, ERBB2, AKT1, FLT1, FLT4, FYN, HRAS, KDR, MET, PDGFRA, PDGFRB, PIK3CA, MAPK1, MAPK3, MAPK9, PTEN, RAF1, SRC, BRAF, VEGFA, MYLK2, MYLK3		AKT1, PIK3CA, SRC, MAP3K7		MAPK14, MAPK15, MAPK1, MAPK3, MAPK11, MAPK9, MAPK13, MAPK12, MAP3K7	AKT1, PIK3CA, MAPK1, MAPK3, RAF1	MAP4K1, MAPK14, CSF1R, EGFR, EPHA2, ERBB2, AKT1, FGF3, FGFR1, FGFR3, FGFR2, FLT1, FLT3, FLT4, RPS6KA6, MKNK2, HRAS, INSR, ARAF, KDR, KIT, MET, NF1, NRAS, NTRK1, NTRK2, TAOK3, PDGFRA, PDGFRB, MAP3K20, MAPK1, MAPK3, MAPK11, MAPK9, MAPK13, MAP2K5, TAOK1, RAF1, MAPK12, BRAF, MAP3K7, TEK, TGFBR2, VEGFA, MKNK1, TAOK2, MAP4K4	GNPDA1, COQ7, EPHX2, HMOX1, PIK3CA, PTEN	AKT1, INSR, PIK3CA, MAPK9			CDK2, CSF1R, EGFR, ERBB2, AKT1, FGF3, FGFR1, FGFR3, FGFR2, FLT3, FLT4, ABL1, HMOX1, HRAS, ARAF, JAK3, KIT, MET, NRAS, NTRK1, PDGFRA, PDGFRB, PIK3CA, MAPK1, MAPK3, MAPK9, PTEN, RAF1, RET, BRAF, TGFBR2, VEGFA, VHL	MAPK14, MAPK1, MAPK3, MAPK11, MAPK9, MAPK13, MAPK12	CDK2, CSF1R, EGFR, EPHA2, ERBB2, AKT1, FGF3, FGFR1, FGFR3, FGFR2, FLT1, FLT3, FLT4, HRAS, INSR, JAK3, KDR, KIT, MET, NRAS, NTRK1, NTRK2, PDGFRA, PDGFRB, PIK3CA, MAPK1, MAPK3, PTEN, RAF1, TEK, VEGFA			EGFR, FGF3, FGFR1, FGFR3, FGFR2, HRAS, ARAF, LIMK1, LIMK2, NRAS, PDGFRA, PDGFRB, PIK3CA, MAPK1, MAPK3, RAF1, SRC, BRAF, MYLK2, MYLK3			MAPK14, FGFR1, RPS6KA6, HRAS, NRAS, MAPK11, MAPK13, MAPK12	MAPK14, AKT1, PIK3CA, MAPK1, MAPK3, MAPK11, MAPK9, MAPK13, MAPK12, MAP3K7
staurosporine	PRKACB, CAMK2B	GSK3B, APOE		DDIT3, EIF2S1, BIRC5, PDPK1, DIABLO	CHRM1, CHRM2, PHKG2, PRKACB, CAMK2B	CGA, CHRM1, CHRM2, GHRL, PRKACB, BDNF, CAMK2B		ITGAL, CD2		IL17F, CSF2, CXCL2, IL2RA, CCL11, CCL25	PRKACB	COL1A2, IBSP, CD44	PLA2G1B	COL1A2, GSK3B, IBSP, IGF1R, PAK2, PDPK1		EIF2S1, CARD9, SYK		IL17F, CSF2, CXCL2, GSK3B, CCL11	EIF2S1	DDIT3, IGF1R, PAK2, PRKACB, MAP2K6, BDNF, MAP2K4, MAPKAPK2	CYP19A1, CYP27B1, PLA2G1B, PTGES	DDIT3, EIF2S1, GSK3B		PLA2G1B	CDK2, DAPK1, GSK3B, BIRC5, IGF1R, IL2RA, NFE2L2, PIM1, PRKACB, CAMK2B, CCNA2		CDK2, CHRM1, CHRM2, COL1A2, GSK3B, IBSP, IGF1R, IL2RA, PDPK1, PKN1, BDNF, SYK	PDPK1	COL1A2, SLC1A1	CHRM1, CHRM2, CHRM4, ITGAL, PAK2, EZR		EIF2S1	PRKACB	MAP2K6, MAP2K4
sulpiride						DRD2															CA5B, CA1, CA2, CA3, CA5A, CA6, CA7, CA9, CA12			CA2
sunitinib	AKT2, PIK3CG, PRKCA, CAMK2A, CAMK2B, CAMK2D, CAMK2G, RPS6KA5	CDK5, ERN1		CHUK, AKT2, ERN1, HRAS, NTRK1, PDPK1, PIK3CA, MAPK9, MAPK10, MAP2K1, MAP2K2, RIPK1	EGFR, ERBB2, PTK2B, MYLK4, MYLK, PDGFRA, PDGFRB, PHKG1, PHKG2, PRKCA, CAMK1D, CAMK1G, CAMK4, CAMK2A, CAMK2B, CAMK2D, CAMK2G, CAMK1, MYLK2, MYLK3	AKT2, PIK3CA, MAPK9, MAPK10, MAP2K1, MAP2K2, ROCK1, CAMK4, CAMK2A, CAMK2B, CAMK2D, CAMK2G, ROCK2				CSF1R, BMPR1B, BMPR2				PAK4, BUB1B-PAK6, EGFR, ERBB2, AKT2, FLT1, FLT4, FYN, HRAS, MYLK4, IGF1R, KDR, MET, MYLK, PDGFA, PDGFB, PDGFRA, PDGFRB, PDPK1, PIK3CA, PRKCA, MAPK9, MAPK10, PDGFC, MAP2K1, PTK2, ROCK1, SRC, PDGFD, MYLK2, MYLK3, ROCK2		CHUK, AKT2, TBK1, IRAK1, JAK1, JAK2, EIF2AK4, IRAK4, PIK3CA, EIF2AK2, SRC, SRPK1, MAP3K7, TYK2, IKBKE	PRKAA1, PRKAA2	CHUK, TBK1, MAPK7, MAPK9, MAPK10, MAP3K7, IKBKE	CDK4, CHUK, AKT2, TBK1, JAK1, JAK2, IRAK4, PIK3CA, PRKCA, MAP2K1, MAP2K2, EIF2AK2, TYK2, IKBKE	MAP3K2, MAP4K1, CHUK, CSF1R, EGFR, ERBB2, AKT2, FGFR1, FGFR3, FGFR2, FGFR4, FLT1, FLT3, FLT4, RPS6KA6, MKNK2, HRAS, IGF1R, INSR, IRAK1, KDR, KIT, MAP3K3, MAP3K4, MET, MAP3K11, NTRK1, NTRK2, IRAK4, TAOK3, PDGFA, PDGFB, PDGFRA, PDGFRB, PRKCA, MAPK7, MAPK9, MAPK10, PDGFC, MAP2K1, MAP2K2, MAP2K3, MAP2K5, MAP2K6, TAOK1, MAP4K2, RPS6KA1, RPS6KA2, RPS6KA3, MAP2K4, STK4, MAP3K7, MAP3K12, PDGFD, MAP4K3, M…	COQ7, HMOX1, PIK3CA, PIK3CG, CA9, PIP5K1A, PIP4K2B	AKT2, ERN1, INSR, MAP3K11, PIK3CA, PRKAA1, PRKAA2, MAPK9, MAPK10		PRKCA	CDK4, PIM2, CHUK, CSF1R, DAPK1, DAPK3, EGFR, ERBB2, AKT2, FGFR1, FGFR3, FGFR2, FGFR4, FLT3, FLT4, DAPK2, ALK, ABL1, HIF1A, HMOX1, HRAS, IGF1R, JAK1, JAK2, JAK3, KIT, MET, NTRK1, PDGFA, PDGFB, PDGFRA, PDGFRB, PIK3CA, PRKCA, MAPK9, MAPK10, MAP2K1, MAP2K2, PTK2, RET, ROCK1, RPS6KB1, STK4, VHL, CAMK2A, CAMK2B, CAMK2D, CAMK2G, RPS6KA5, ROCK2	IRAK1, IRAK4, MAPK9, MAPK10	CDK4, CHUK, CSF1R, EGFR, ERBB2, AKT2, FGFR1, FGFR3, FGFR2, FGFR4, FLT1, FLT3, FLT4, SGK3, HRAS, IGF1R, INSR, JAK1, JAK2, JAK3, KDR, KIT, MET, NTRK1, NTRK2, PDGFA, PDGFB, PDGFRA, PDGFRB, PDPK1, PIK3CA, PIK3CG, PRKAA1, PRKAA2, PRKCA, PKN1, PKN2, PDGFC, MAP2K1, MAP2K2, PTK2, RPS6KB1, STK11, PDGFD	PDPK1		PAK4, BUB1B-PAK6, EGFR, FGFR1, FGFR3, FGFR2, FGFR4, HRAS, MYLK4, INSRR, MYLK, PDGFA, PDGFB, PDGFRA, PDGFRB, PIK3CA, PDGFC, MAP2K1, MAP2K2, PTK2, ROCK1, SRC, PDGFD, PIP5K1A, PIP4K2B, MYLK2, ARHGEF7, MYLK3, ROCK2	CSNK2A2, RIOK2, RIOK1		FGFR1, RPS6KA6, HRAS, PRKAA1, PRKAA2, MAP2K3, RPS6KA1, RPS6KA2, RPS6KA3, RPS6KB1	CHUK, AKT2, TBK1, IRAK1, IRAK4, PIK3CA, MAPK9, MAPK10, MAP2K1, MAP2K2, MAP2K3, MAP2K6, MAP2K4, MAP3K7, RIPK1, IKBKE
terbutaline	ADRB1, ADRB2				ADRB1, ADRB2, ADRB3	ADRB1, ADRB2					ADRB1																						ADRB3
testosterone					OXTR	CGA, AMH, OXTR				AMH, CXCL10, TGFB1	TGFB1		APOA1	CAV1	AKR1B1		TGFB1	CXCL10	CXCL10	TGFB1	CYP2B6, CYP19A1, CYP27B1, CYP51A1, DBH, FASN, AKR1B1, UGT1A6, AKR1C3	TGFB1			ESR1, TGFB1			APOA1, AQP7						CXCL10
topotecan				PIK3CA, TP53		ABCC4, PIK3CA, BDNF								PIK3CA, PTEN		PIK3CA, TP53			PIK3CA	BDNF, TP53	CYP3A4, PIK3CA, PTEN, TYMS	PIK3CA			ALK, HIF1A, PIK3CA, PTEN, RB1, TP53		PIK3CA, PTEN, BDNF, TP53			PIK3CA				PIK3CA
trametinib	GNAQ	GNAQ		HRAS, ATM, NRAS, PIK3CA, MAP2K1, MAP2K2, TP53	EGFR, GNA11, GNAQ	PIK3CA, MAP2K1, MAP2K2, BRAF								CTNNB1, EGFR, HRAS, MET, PIK3CA, MAP2K1, SRC, BRAF		PIK3CA, SRC, TP53			PIK3CA, MAP2K1, MAP2K2	DUSP6, EGFR, FGFR1, FGFR3, FGFR2, HRAS, ARAF, KIT, MET, NF1, NRAS, MAP2K1, MAP2K2, MAP2K3, MAP2K5, MAP2K6, MAP2K7, MAP2K4, BRAF, TP53	G6PD, PIK3CA	PIK3CA		GNAQ	CDKN2A, CTNNB1, EGFR, FGFR1, FGFR3, FGFR2, ABL1, GNA11, GNAQ, HRAS, ARAF, KIT, MET, NRAS, PIK3CA, MAP2K1, MAP2K2, RB1, BRAF, TP53, VHL		EGFR, FGFR1, FGFR3, FGFR2, HRAS, KIT, MET, NRAS, PIK3CA, MAP2K1, MAP2K2, STK11, TP53			EGFR, FGFR1, FGFR3, FGFR2, HRAS, ARAF, NRAS, PIK3CA, MAP2K1, MAP2K2, SRC, BRAF			FGFR1, HRAS, NRAS, MAP2K3	PIK3CA, MAP2K1, MAP2K2, MAP2K3, MAP2K6, MAP2K7, MAP2K4
tranylcypromine						HTR1A															CYP2A6, MAOA, MAOB												KDM1A
tretinoin	MAPK1, BCL2	APOE, MAPK1	HSPA8, IFNG, CALR	XIAP, BIRC5, MAPK1, MAPK8, BAX, BCL2	HTR2B	AMH, GLI1, MAPK1, MAPK8, PTCH1		OCLN, ITGB2	CD55, ITGB2	AMH, IFNG, IL1R1, CXCL8, IL10, LIF, PRL, TGFB1, THPO	TGFB1	THBS1	APOA1	XIAP, MAPK1, MAPK8, BCL2, THBS1		IFNG, PML, BAX, BCL2, CALR	TGFB1	IFNG, CXCL8, MAPK1, MAPK8	IFNG, CXCL8, PML, MAPK1, BAX	DUSP6, FLT3, NR4A1, HSPA8, IL1R1, MAPK1, MAPK8, STK4, TGFB1	ADH1C, ALDH1A1, FASN, ALPL, HPGDS, ALDH1A2	CXCL8, MAPK8, BAX, RXRA, TGFB1			CDKN1B, FLT3, GLI1, XIAP, BIRC5, IFNG, KLK3, CXCL8, SMAD2, NFE2L2, PML, PPARD, MAPK1, MAPK8, PTCH1, BAX, RARA, RARB, RB1, BCL2, RET, RXRA, RXRB, RXRG, SHH, SLC2A1, STK4, TGFB1	CXCL8, IL10, ITGB2, MAPK1, MAPK8, SFTPA1	CDKN1B, FLT3, NR4A1, MAPK1, PRL, BCL2, RXRA, THBS1	APOA1, PPARD, RXRA, RXRB, RXRG		ITGB2, MAPK1			SMARCA4	CXCL8, MAPK1, MAPK8
triamcinolone		APOE								TGFB1	TGFB1						TGFB1	MMP1		TGFB1	G6PD	TGFB1			MMP1, SLC2A1, TGFB1			MMP1
triamterene																			CASP1		TH					CASP1
trifluoperazine	ADRA1D, CALM1, CAMK2B	CALM1		TP53	CHRM3, ADRA1D, HTR2A, HTR2C, HTR6, HTR7, CALM1, CAMK2B	DRD2, HTR1A, HTR6, CALM1, CAMK2B				CSF2			APOB			TP53		CSF2		TP53	GLB1			CHRM3	TP53, CALM1, CAMK2B	CALM1	TP53			CHRM3
vemurafenib	AKT1			AKT1, HRAS, NRAS, PIK3CA, MAP2K1, TP53	EGFR	AKT1, PIK3CA, MAP2K1, BRAF				CSF1R				EGFR, AKT1, HRAS, KDR, MET, PIK3CA, MAP2K1, PTEN, BRAF		AKT1, PIK3CA, TP53			AKT1, PIK3CA, MAP2K1	CSF1R, EGFR, AKT1, HRAS, ARAF, KDR, MET, NF1, NRAS, MAP2K1, BRAF, TP53	PIK3CA, PTEN	AKT1, PIK3CA			CSF1R, EGFR, AKT1, HRAS, ARAF, MET, NRAS, PIK3CA, MAP2K1, PTEN, BRAF, TP53		CSF1R, EGFR, AKT1, HRAS, KDR, MET, NRAS, PIK3CA, MAP2K1, PTEN, TP53			EGFR, HRAS, ARAF, NRAS, PIK3CA, MAP2K1, BRAF			HRAS, NRAS	AKT1, PIK3CA, MAP2K1
wortmannin	AKT1		HSPA4	GADD45A, AKT1, NTRK1, PIK3CA, MAPK10	F2R	AKT1, F2R, PIK3CA, MAPK10		CTLA4	F2R	IL6				AKT1, PIK3CA, MAPK10		EIF2B1, AKT1, IL6, PIK3CA	IL6, PRKAB1	IL6, MAPK10	AKT1, IL6, PIK3CA	GADD45A, AKT1, NTRK1, MAPK10	PIK3CA, PI4KA, PI4KB	AKT1, IL6, PIK3CA, PRKAB1, MAPK10			GADD45A, AKT1, F2R, IL6, NFE2L2, NTRK1, PIK3CA, MAPK10	IL6, MAPK10	AKT1, F2R, IL6, NTRK1, PIK3CA		SLC1A1	F2R, PIK3CA		EIF2B1	PRKAB1	AKT1, IL6, PIK3CA, MAPK10
y-27632						ROCK1, ROCK2								ROCK1, ROCK2											ROCK1, ROCK2		PKN2			ROCK1, ROCK2
zalcitabine			HSPA4																		DCK, TK1
ziprasidone	ADRA1D, ADRA1B, ADRB1, ADRB2				CHRM1, CHRM2, CHRM3, CHRM5, CHRNA7, ADRA1D, ADRA1B, ADRB1, ADRB2, DRD1, DRD5, HTR2A, HTR2B, HTR2C, HTR5A, HTR6, HTR7	CHRM1, CHRM2, ADRB1, ADRB2, DRD1, DRD2, DRD5, HTR1A, HTR1B, HTR1D, HTR1E, HTR6					ADRB1													CHRM3			CHRM1, CHRM2			CHRM1, CHRM2, CHRM3, CHRM4, CHRM5
