## Supplementary Table 3 for "Drug Repurposing Through a Bioinformatics Pipeline Applied on Fibrotic Diseases"

### Sheet: Φύλλο1
Names	total	elements
IPF IgG4 cystic dupuytren myelofibrosis oral_submucous polycystic schistosomiasis systemic	7	Oxidative phosphorylation
		Non-alcoholic fatty liver disease (NAFLD)
		Pathways in cancer
		MAPK signaling pathway
		Metabolic pathways
		PI3K-Akt signaling pathway
		Calcium signaling pathway
IPF IgG4 cystic dupuytren myelofibrosis oral_submucous polycystic systemic	1	Focal adhesion
IPF IgG4 cystic dupuytren myelofibrosis polycystic schistosomiasis systemic	1	Thermogenesis
IPF IgG4 cystic dupuytren myelofibrosis polycystic systemic	1	cAMP signaling pathway
IPF IgG4 cystic myelofibrosis schistosomiasis systemic	1	Apoptosis
IPF IgG4 cystic polycystic schistosomiasis	1	Complement and coagulation cascades
IPF IgG4 dupuytren polycystic systemic	1	Pancreatic secretion
IPF IgG4 dupuytren polycystic	1	Protein digestion and absorption
IgG4 cystic polycystic schistosomiasis	1	Pertussis
IPF myelofibrosis systemic	1	Toll-like receptor signaling pathway
cystic myelofibrosis oral_submucous	1	Regulation of actin cytoskeleton
myelofibrosis systemic	1	Cytokine-cytokine receptor interaction
oral_submucous polycystic	1	Alzheimer disease
cystic	1	IL-17 signaling pathway
systemic	1	Antigen processing and presentation
oral_submucous	5	Dilated cardiomyopathy (DCM)
		Adrenergic signaling in cardiomyocytes
		Hypertrophic cardiomyopathy (HCM)
		ECM-receptor interaction
		Cardiac muscle contraction
myelofibrosis	1	Cell adhesion molecules (CAMs)
dupuytren	3	Fat digestion and absorption
		PPAR signaling pathway
		Glycerolipid metabolism
schistosomiasis	4	Ribosome biogenesis in eukaryotes
		Herpes simplex virus 1 infection
		Influenza A
		RNA transport
