## Supplementary Table 4 for "Drug Repurposing Through a Bioinformatics Pipeline Applied on Fibrotic Diseases"

### Sheet: Φύλλο1
Names	total	elements
IPF cystic systemic	1	hydrocortisone
IPF dupuytren schistosomiasis	1	memantine
dupuytren myelofibrosis systemic	1	l-690330
IPF cystic	2	propofol
		entinostat
IPF myelofibrosis	1	pd-0325901
IPF schistosomiasis	2	sunitinib
		scriptaid
IPF dupuytren	1	bi-2536
cystic schistosomiasis	1	trametinib
cystic polycystic	1	wortmannin
myelofibrosis oral_submucous	1	xanthohumol
dupuytren myelofibrosis	1	dasatinib
dupuytren schistosomiasis	1	ibuprofen
IgG4 schistosomiasis	1	parthenolide
dupuytren systemic	1	radicicol
IPF	20	brazilin
		buparlisib
		disulfiram
		brompheniramine maleate
		methimazole
		budesonide
		ciglitazone
		testosterone
		cinchonine
		mk-2206
		propranolol
		topotecan
		rizatriptan
		boldine
		ipriflavone
		icosapent
		butein
		sorafenib
		epinephrine
		celecoxib
cystic	20	fasudil
		nafcillin
		staurosporine
		terbutaline
		y-27632
		nilotinib
		didanosine
		acepromazine
		oxybutynin
		orantinib
		delcorine
		quipazine
		edaravone
		ziprasidone
		gefitinib
		sb-202190
		navitoclax
		damnacanthal
		mercaptopurine
		apigenin
myelofibrosis	18	ruxolitinib
		reversine
		emetine
		nortriptyline
		trifluoperazine
		anisomycin
		sulpiride
		alaproclate
		fluticasone
		fludroxycortide
		procyclidine
		regorafenib
		tranylcypromine
		narciclasine
		brefeldin a
		pf-477736
		flurandrenolide
		zalcitabine
schistosomiasis	16	propantheline
		levocabastine
		mdl-28170
		captopril
		resorcinol
		iodophenpropit
		1-benzylimidazole
		phenytoin
		triamterene
		vemurafenib
		dexamethasone
		genipin
		dapsone
		nadolol
		canertinib
		chloroquine
polycystic	7	ipsapirone
		bosutinib
		picotamide
		selumetinib
		tretinoin
		serdemetan
		loreclezole
oral_submucous	6	cephaeline
		decafluorobutane
		dephostatin
		enzastaurin
		digoxin
		cefotiam
dupuytren	5	dicycloverine
		pha-665752
		xylazine
		triamcinolone
		fostamatinib
IgG4	9	rhodomyrtoxin
		brefeldin-a
		fenpiverinium
		dexketoprofen
		gestrinone
		cerulenin
		indirubin
		importazole
		BRD-K92317137
systemic	4	sb-431542
		gsk-1059615
		erlotinib
		orphenadrine
